# Quantitative analysis of DNA-GATA1 binding alterations linked to hematopoietic disorders

**DOI:** 10.1101/2024.08.26.609639

**Authors:** Boglarka Zambo, Bastien Morlet, Luc Negroni, Orsolya Mózner, Balázs Sarkadi, Gilles Travé, Gergo Gogl

## Abstract

GATA1 is a crucial transcription factor involved in hematopoiesis, and mutations in this gene are linked to severe hematological disorders, including anemia, thrombocytopenia, Down-syndrome related transient abnormal myelopoiesis (DS-TAM) and acute megakaryocytic leukemia (DS-AMKL). Despite significant clinical interest in the molecular level characterization of GATA1 mutations, a comprehensive understanding of their impact on DNA binding is limited. Efforts to conduct detailed studies on full-length recombinant GATA1 have faced significant technical challenges, while alternative approaches are limited by low throughput or qualitative nature. Here, we introduce a native holdup (nHU) assay designed to systematically quantify DNA-protein interactions and suitable for studying the impact of transcription factor mutations on DNA-binding affinity. First, we demonstrate, using the erythroid-specific *ATP2B4* promoter as a model, that nHU can capture sequence-specific interactions and detect even subtle differences in DNA binding affinities of GATA1. Then, we quantitatively characterize the impact of pathological mutations on DNA binding affinities in the context of full-length human GATA1. Our findings reveal that the short isoform, lacking the N-terminal transactivation domain (N-TAD), binds to DNA with increased affinity, while the R307C mutation reduces binding to the *ATP2B4* erythroid promoter. In harmony with these observations, GATA1s exhibits increased functional activity, while the R307C mutation results in decreased activity. This study demonstrates the power of the nHU assay for studying DNA interactions of transcription factor variants and providing insight into the molecular mechanism of related diseases.
