## Supplementary data 1 for "Quantitative analysis of DNA-GATA1 binding alterations linked to hematopoietic disorders"

### Sheet: Luciferase(lumi)
	HA	WT	short	V74L	V205M	G208R	R216W	D218Y	R307C	C282R	C228R
luminescence.replicate1	122485	222898	361868	240292	152801	236770	126785	164077	120341	98015	129735
	136426	253366	303062	262360	151896	282953	139313	176858	129937	124157	131630
	113998	209060	304670	220512	144055	251146	118622	138476	113392	87656	117112
luminescence.replicate2	158717	265508	401780	293192	175085	303445	152535	210552	154811	138513	173622
	160965	289683	381695	320633	182025	368950	175018	226963	168945	166971	184981
	127638	247955	366595	276401	178081	310568	153511	180876	149502	141341	164027
norm.lumin.replicate1	-1.74575	94.677	228.124	111.38	27.3655	107.998	2.38337	38.1934	-3.80455	-25.2433	5.21614
	11.6412	123.934	171.655	132.571	26.4965	152.345	14.4135	50.4665	5.41011	-0.140198	7.03583
	-9.89549	81.3889	173.199	92.3858	18.9671	121.802	-5.45524	13.6098	-10.4774	-35.1907	-6.90524
norm.lumin.replicate2	8.10256	98.139	213.031	121.48	21.9026	130.124	2.89046	51.8051	4.80937	-8.93161	20.6691
	9.99786	118.521	196.097	144.615	27.7537	185.352	21.8461	65.6414	16.7259	15.0616	30.246
	-18.1004	83.3399	183.366	107.323	24.4285	136.129	3.71333	26.785	0.333309	-6.5473	12.5795
averages	3.1784	96.408	220.578	116.43	24.634	119.061	2.63691	44.9993	0.502409	-17.0875	12.9426
	10.8196	121.228	183.876	138.593	27.1251	168.849	18.1298	58.0539	11.068	7.46069	18.6409
	-13.998	82.3644	178.283	99.8544	21.6978	128.966	-0.870956	20.1974	-5.07205	-20.869	2.83711

### Sheet: Expression(WB)
	Raw intensities						Normalized intensities						Normalized intensities to WT						Averages
	replicate 1		replicate 2		replicate 3		replicate 1		replicate 2		replicate 3		replicate 1		replicate 2		replicate 3		replicate 1	replicate 2	replicate 3
WT	7008.24	8023.71	9611.1	4280.23	1241.08	6670.22	6474.21	4724.01	7957.14	7257.92	5676.19	5545.67	103.215	75.3127	126.857	115.71	90.4929	88.4121	89.2641	121.283	89.4525
short	2728.9	4417.26	4405.45	3211.84	897.859	3874.63	2520.96	2600.69	3647.32	5446.27	4106.44	3221.4	40.1905	41.4616	58.1477	86.8274	65.4671	51.3573	40.8261	72.4875	58.4122
V74L	5139.82	6032.33	6056.35	2501.47	1168.15	5391.09	4748.16	3551.57	5014.12	4241.69	5342.64	4482.2	75.6979	56.6211	79.9379	67.6234	85.1753	71.4577	66.1595	73.7807	78.3165
V205M	5514.82	10114.7	4999.08	2191.39	875.322	4747.62	5094.59	5955.1	4138.79	3715.9	4003.36	3947.21	81.2208	94.9395	65.9829	59.2409	63.8238	62.9286	88.0801	62.6119	63.3762
G208R	6728.39	13412.5	9082.97	4500.65	2050.31	11197.6	6215.68	7896.7	7519.89	7631.68	9377.29	9309.78	99.0938	125.894	119.886	121.669	149.498	148.422	112.494	120.777	148.96
R216W	6416.55	12143.1	6939.4	2370.19	1144.86	8109.64	5927.6	7149.3	5745.21	4019.1	5236.13	6742.42	94.5011	113.978	91.5933	64.0746	83.4773	107.491	104.24	77.834	95.4843
D218Y	5413.76	9453.08	5276.88	1459.8	1188.01	6068.26	5001.22	5565.56	4368.78	2475.36	5433.45	5045.2	79.7323	88.7292	69.6496	39.4635	86.623	80.4334	84.2307	54.5565	83.5282
R307C	6346.84	12011.5	7509.72	3543.84	1220.18	6986.07	5863.21	7071.82	6217.38	6009.23	5580.61	5808.28	93.4745	112.743	99.1209	95.8024	88.9691	92.5988	103.109	97.4617	90.784
C282R	6843.6	11700.2	9631.54	4958.55	1445.3	8307.78	6322.11	6888.56	7974.06	8408.14	6610.23	6907.15	100.791	109.821	127.127	134.047	105.384	110.118	105.306	130.587	107.751
C228R	7803.25	10537.2	6988.6	3548.63	1141.7	7172.95	7208.64	6203.82	5785.94	6017.35	5221.66	5963.65	114.924	98.9047	92.2426	95.9319	83.2466	95.0758	106.914	94.0873	89.1612
